# Spatially confined sub-tumor microenvironments orchestrate pancreatic cancer pathobiology

**DOI:** 10.1101/2021.02.18.431890

**Authors:** Barbara T Grünwald, Antoine Devisme, Geoffroy Andrieux, Foram Vyas, Kazeera Aliar, Curtis W McCloskey, Andrew Macklin, Gun Ho Jang, Robert Denroche, Joan Miguel Romero, Prashant Bavi, Peter Bronsert, Faiyaz Notta, Grainne O’Kane, Julie Wilson, Jennifer Knox, Laura Tamblyn, Nikolina Radulovich, Sandra E Fischer, Melanie Boerries, Steven Gallinger, Thomas Kislinger, Rama Khokha

## Abstract

Pancreatic ductal adenocarcinoma (PDAC) remains resistant to most treatments and demonstrates a complex pathobiology. Here, we deconvolute regional heterogeneity in the human PDAC tumor microenvironment (TME), a long-standing obstacle, to define precise stromal contributions to PDAC progression. Large scale integration of histology-guided multiOMICs with clinical data sets and functional *in vitro* models uncovers two microenvironmental programs in PDAC that were anchored in fibroblast differentiation states. These sub-tumor microenvironments (subTMEs) co-occurred intratumorally and were spatially confined, producing patient-specific cellular and molecular heterogeneity associated with shortened patient survival. Each subTME was uniquely structured to support discrete aspects of tumor biology: reactive regions rich in activated fibroblast communities were immune-hot and promoted aggressive tumor progression while deserted regions enriched in extracellular matrix supported tumor differentiation yet were markedly chemoprotective. In conclusion, PDAC regional heterogeneity derives from biologically distinct reactive and protective TME elements with a defined, active role in PDAC progression.

**Graphical Abstract & Key findings:** 

- PDAC regional heterogeneity originates in sub-tumor microenvironments (subTMEs)
- SubTMEs exhibit distinct immune phenotypes and CAF differentiation states
- Different subTMEs are either tumor-promoting or chemoprotective
- Intratumoral subTME co-occurrence links stromal heterogeneity to patient outcome
