## Supplementary material for "Spatially confined sub-tumor microenvironments orchestrate pancreatic cancer pathobiology": Table S1

### Sheet: Table S1
Table S1: Patient study cohort. Related to Figure 1.
Variables	Count	Percentage
Number of Patients	376
Stage I/II - treatment-naïve	143	0.380319
Stage I/II - neoadjuvant treated	23	0.0611702
Stage III - locally advanced	24	0.0638298
Stage IV - distant metastases	186	0.494681
Gender
Female	170	0.452128
Male	206	0.547872
Age
Mean Age (diagnosis/biopsy)	64 yrs
Age Range	29-87 yrs
Site
Stage I/II	143
Pancreatic Primary	143	1
Stage III/IV	210
Pancreatic Primary	57	0.271429
Liver	134	0.638095
Peritoneum	6	0.0285714
Omentum	5	0.0238095
Abdominal Wall	4	0.0190476
Lung	2	0.00952381
Adrenal Gland	1	<1%
Lymph Node	1	<1%
