## Supplementary material for "Spatially confined sub-tumor microenvironments orchestrate pancreatic cancer pathobiology": Table S5

### Sheet: Table S5
Table S5: Antibodies and conditions for immunohistochemistry. Related to Figures 3-6.
Stain	Source	Identifier	Dilution/Concentration	Staining
CD11B	Abcam	ab133357	5µg/ml	Autostainer
CD15	Dako	IR06261	prediluted	Autostainer
CD206	Abcam	ab64693	1:500	Manual
CD3	Ventana	2GV6	1:25	Autostainer
CD31	Dako	IR61061	prediluted	Autostainer
CD4	Dako	IR64961	prediluted	Autostainer
CD45	Dako	IR649	prediluted	Manual
CD68	Abcam	ab125212	1:200	Manual
CD8	Dako	clone C8/144B	1:25	Manual
CK5	Leica	NCL-LCK5	1:400	Manual
CK19	Dako	IR615 61	prediluted	Autostainer
FAP	R&D Systems	AF3715	1:700	Manual
FOXP3	eBioscience	14-4777-82	1:200	Autostainer
GATA6	R&D Systems	AF1700	1:1000	Manual
IDO-1	Thermo Fisher	UMAB252	1:600	Manual
IL6	abcam	ab6672	1:200	Manual
ki67	DAKO	clone MiB1, M7240	1:300	Manual
p63	Dako	M7317	1:200	Manual
PD-L1	Abcam	ab205921	1:200	Autostainer
aSMA	DAKO	M0851	1:100	Manual
TIMP1	R&D Systems	AF970	1:350	Manual
TIMP2	R&D Systems	AF971	1:900	Manual
ZEB1	Sigma	HPA027524	1:200	Autostainer
